# Temporal multi-modal single-cell analyses reveal dynamic interactions of CAR-T cells with glioblastoma and targeting of antigen-negative neoplastic cells

**DOI:** 10.1101/2024.10.03.616537

**Authors:** Daniel Y. Zhang, Xin Wang, Yusha Sun, Qi Cui, Ernest Nelson, Zhijian Zhang, Brian Huang, Josephine Giles, Radhika Thokala, Daniel R. Connolly, Fadi Jacob, E John Wherry, Timothy Lucas, H. Isaac Chen, Yanhong Shi, Steven Brem, Zev A. Binder, MacLean P. Nasrallah, Ryan D. Salinas, Donald M. O’Rourke, Guo-li Ming, Hongjun Song

## Abstract

CAR-T therapy is a promising new immunotherapy for cancers, but its efficacy for solid tumors requires improvement. A detailed understanding of the interplay between solid tumors and CAR-T cells is critical. Here we report temporal, multi-modal, single-cell profiling of patient-derived glioblastoma organoids with CAR-T treatment. We found that all tumor cell types responded to CAR-T cell activation and contributed to an initially anti-tumor, but subsequently pro-tumor and immune-inhibitory microenvironment, accompanied by CAR-T cell exhaustion. Unexpectedly, CAR-T treatment attenuated glioma stem-like states of both antigen-positive and antigen-negative neoplastic cells and reduced their proliferation via diffusible factors, including IFNγ. Analysis of samples from additional patients, including those in clinical trials, supported these findings. Our study reveals the dynamic interplay among different tumor cells and T cells in adaptive responses to immunotherapy and identifies previously unappreciated benefits of CAR-T therapy directly on antigen-negative neoplastic cells that may be leveraged to enhance therapeutic efficacy.
