## Supplementary Table 2 for "Temporal multi-modal single-cell analyses reveal dynamic interactions of CAR-T cells with glioblastoma and targeting of antigen-negative neoplastic cells"

### Sheet: A. scRNA-seq sequencing stats
Tumor	Timepoint	CART	nCells	mean reads/cell	mean genes/cell	mean UMIs/cell
8167	0d	Untreated	3321	9936	1327	2674
8167	1d	CD19	3616	10358	1178	2150
8167	1d	2173	1891	16789	1149	2359
8167	1d	806	2154	15348	1173	2206
8167	2d	CD19	3154	10781	1327	2511
8167	2d	2173	2219	16491	1201	2634
8167	2d	806	2564	13434	1281	2654
8167	3d	CD19	2467	13185	1279	2485
8167	3d	2173	2522	10131	1461	3377
8167	3d	806	2050	17741	1421	3231
8167	14d	CD19	2930	9739	1173	2204
8167	14d	2173	3488	9377	915	1758
8167	14d	806	3175	12648	1065	2136
8539	0d	Untreated	1869	4719	768	1265
8539	3d	CD19	817	9360	1088	2230
8539	3d	2173	1177	5964	1094	2135
8539	3d	806	1162	6506	1143	2262
8673	0d	Untreated	1976	10841	1183	2894
8673	3d	CD19	2802	8477	1162	2407
8673	3d	2173	3915	6897	1015	2281
8673	3d	806	2111	12357	1351	2987
8673	14d	CD19	1671	15633	1150	2577
8673	14d	2173	2381	11609	947	2122
8673	14d	806	2014	14102	1191	2838
8977	0d	Untreated	1704	11977	1385	3019
8977	3d	CD19	1957	10785	1435	3143
8977	3d	2173	2581	7918	1254	2633
8977	3d	806	2894	7566	1242	2634
8977	14d	CD19	1735	12503	1234	2736
8977	14d	2173	1417	15386	1287	3015
8977	14d	806	1882	9419	1177	2707
9057	0d	Untreated	3955	6812	815	1395
9057	1d	CD19	2358	6805	528	831
9057	1d	2173	2232	8439	545	876
9057	1d	806	2482	5707	482	724
9057	2d	CD19	1963	10457	883	1513
9057	2d	2173	2096	9716	850	1588
9057	2d	806	2236	9191	644	1083
9057	3d	CD19	2976	9978	693	1176
9057	3d	2173	2590	9145	1012	2131
9057	3d	806	3047	7330	650	1156
9057	14d	CD19	2679	8561	600	1004
9057	14d	2173	2492	8063	831	1472
9057	14d	806	1515	10154	554	960
T cells	0d	CD19	3975	13187	920	1909
T cells	0d	2173	8612	7034	724	1362
T cells	0d	806	6054	9561	663	1197

### Sheet: B. Total-seq antibodies
Target	Total-seq catalog #	Barcode sequence
CD133	A0594	GTAAGACGCCTATGC
CD3	A0034	CTCATTGTAACTCCT
CD69	A0146	GTCTCTTGGCTTAAA
CTLA-4	A0151	ATGGTTCACGTAATC
CXCR3	A0140	GCGATGGTAGATTAT
EGFR	A0132	GCTTAACATTGGCAC
FAS	A0156	CCAGCTCATTAGAGC
FASL	A0177	CCGGTCCTCTGTATT
IFNGR	A0219	TGTGTATTCCCTTGT
LAG3	A0152	GCCGGACGACATTAA
Mouse IgG	A0090	CATTTGTCTGCCGGT
PD-1	A0088	ACAGCGCCGTATTTA
PD-L1	A0007	ATGCGCCGAGAATTA
PDGFRA	A0128	GTTGTCCGACAATAC
TIM3	A0169	TGTCCTACCCAACTT

### Sheet: C. Oligo sequences
Name	Sequence
PCR1_fw	GAGCAAGTATGTACCGTTCCGGCTCTGGAGGAAAAGAAAG
PCR1_rv	GGAACGGTACATACTTGCTCAAGCAGTGGTATCAACGCAGAGT
PCR2_fw	GGGCATCCCTAAATGGATCTAAAAAAAAAAAAAAAAAAAABN
PCR2_rv_exon2	AGATCCATTTAGGGATGCCCTGCGTGAGCTTGTTACTCGT
PCR2_rv_exon8	AGATCCATTTAGGGATGCCCGCCGTGATCTGTCACCACAT
PCR3_fw	CCTTGGCACCCGAGAATTCCAGGCTCTGGAGGAAAAGAAAG
P5-TSO	AATGATACGGCGACCACCGAGATCTACACGCCTGTCCGCGGAAGCAGTGGTATCAACGCAGAGT*A*C
PCR2_fw_UTRstart	GGGCATCCCTAAATGGATCTGTTCTTTACTCCTGAGTACC
PCR2_fw_UTRend	GGGCATCCCTAAATGGATCTGATACCCAGGACCAAGCCAC
linear_PCR1	/5BiosG/GTCTCGTGGGCTCGGAGATGTGTATAAGAGACAGGGCTCTGGAGGAAAAGAAAG
SMART-AC	AAGCAGTGGTATCAACGCAGAGT*A*C
