## Supplementary Table 4 for "Temporal multi-modal single-cell analyses reveal dynamic interactions of CAR-T cells with glioblastoma and targeting of antigen-negative neoplastic cells"

### Sheet: Sheet1
Response to IFNg	Mitotic Cell Cycle	T cell exhaustion signature	Inflammatory response	Cytokine pathway	Chemokine response	TNFa pathway	PTPRZ1 KD up	PTPRZ1 KD down	Notch signaling pathway	oRG signature	Couturier Progenitor high	Couturier progenitor low	Couturier simplified progenitor high	Couturier simplified progenitor low	Cell cycle signature
gprofiler2 (Kolberg et al., 2020)	gprofiler2 (Kolberg et al., 2020)	(Zheng et al., 2017)	gprofiler2 (Kolberg et al., 2020)	gprofiler2 (Kolberg et al., 2020)	gprofiler2 (Kolberg et al., 2020)	gprofiler2 (Kolberg et al., 2020)	(Bhaduri et al., 2020)	(Bhaduri et al., 2020)	MSigDB (Liberzon et al., 2015)	(Pollen et al., 2015)	(Couturier et al., 2020)	(Couturier et al., 2020)	(Couturier et al., 2020)	(Couturier et al., 2020)	Seurat (Stuart et al., 2019)
CX3CL1	MAD1L1	RGS1	CXCL10	CXCL8	SH2B3	JUNB	AC090498.1	ACAT2	HES5	PTN	PBK	HSPA6	OLIG1	CSRNP3	ANLN
CCL26	POLDIP2	HAVCR2	CCL2	IL3	CCL26	CXCL2	ANXA1	AES	DTX3	GRIA2	TYMS	PLTP	METRN	TRIM36	ANP32E
NOS2	CDC27	PDCD1	CCL5	IL13	CIB1	ATF3	ANXA5	AIF1L	NOTCH4	ACSBG1	NUSAP1	GLUL	DBI	SVOP	ATAD2
NUB1	KMT2E	CTLA4	FPR1	IFNG	CXCL13	NFKBIA	APLP2	AK1	NOTCH3	LRRTM4	TOP2A	ATP1B2	BCAN	BCYRN1	AURKA
WAS	FBXL3	CXCR6	CCL20	IL9	CXCR6	TNFAIP3	ARL6IP1	AKAP8L	NOTCH2	MFGE8	BIRC5	CDKN1C	PTPRZ1	LINC01315	AURKB
SLC11A1	USH1C	TIGIT	IL1A	IL1A	CCR9	PTGS2	ARPC5	ALDOA	EP300	PTPRZ1	UBE2C	LGALS3	PTN	BCL11A	BIRC5
NR1H3	DBF4	TNFRSF9	CXCL8	IL5	GPR75	CXCL1	ATP5J	ANXA6	HES1	CD82	PIMREG	EMP3	S100B	CD24	BLM
VIM	MARK4	PHLDA1	CCL7	TXLNA	PADI2	IER3	AXL	APOBEC3C	NOTCH1	XIAP	UBE2T	SLC16A3	OLIG2	PCP4	BRIP1
CD44	PAFAH1B1	MYO7A	CCL22	IFNA1	CCR1	CD83	BOLA3	ARL6IP4	NUMB	TMSB4X	MAD2L1	VAMP5	HMGB1	WNK2	BUB1
IFNGR1	PAX6	CCL3	CXCL11	IL17A	CCR3	CCL20	C14orf2	ASNA1	PSEN2	LPL	CDK1	PLPP3	PBK	RPS21	CASP8AP2
PIAS1	PSMB1	ENTPD1	CCR7	IL4	CCR4	CXCL3	CACYBP	ATP5O	PSEN1	ITGB5	CENPF	CEBPD	SCRG1	ROBO2	CBX5
VAMP3	CDK11A	CD27	EDN1	IL18	CCR5	MAFF	CALM2	ATP6V0E2	PTCRA	FABP7	MKI67	SERPINE1	BIRC5	APC2	CCNB2
SEC61A1	PKD1	CD27-AS1	CD40	IL2	CCR6	NFKB2	CD59	BAG1	SNW1	PGM2L1	TUBA1B	PHLDA3	PCLAF	PTPRS	CCNE2
CAMK2B	ZNF207	DUSP4	CXCL9	IFNB1	CCR7	TNFAIP2	CDC42	BAX	APH1A	PPP1CB	HMGB2	STMN4	TUBA1B	RPS28	CDC20
SP100	NCAPD2	LAYN	IL6	IL15	CCR8	HBEGF	CHCHD7	BEX1	KAT2A	KIAA1549L	AURKB	C1QL1	NUSAP1	MAP1LC3A	CDC25C
CAMK2A	AKAP8L	HLA-DRA	IL1B	IL10	ACKR2	KLF6	COX7A2	C16orf45	ADAM17	TUBB2A	RRM2	SOCS3	HMGB2	NDUFA13	CDC45
CDC42	TTC19	MYO1E	TLR2	TNF	CMKLR1	BIRC3	CPSF6	C17orf89	RFNG	EFNA5	TPX2	SQSTM1	CENPN	L1CAM	CDC6
TXK	ANLN	SRGN	IL1R1	IL16	CX3CR1	PLAUR	CTNNBIP1	C1orf61	RBPJ	GATC	CENPK	DIRAS3	SMC4	DYNC1I1	CDCA2
STXBP2	PPP5C	AKAP5	CD69	IL6	DUSP1	ZFP36	DNAJB11	C20orf27	DTX1	RTCA	NUF2	GPR37	CENPF	SCG5	CDCA3
EDN1	BRCA1	NR4A2	ICAM1		EDN1	ICAM1	DPH3	CADM1	CREBBP	MIR9-1HG	PRC1	MIF	MKI67	SRRM3	CDCA7
OAS1	PSMC4	AFAP1L2	CCRL2		PTK2B	JUN	DSTN	CARHSP1	DTX2	CYP4V2	SGO1	GADD45G	TYMS	CHD5	CDCA8
KIF16B	TACC3	TOX	AQP9		FOXC1	EGR3	DYNLT1	CBR1	MAML1	NKAIN4	PCLAF	IL32	UBE2T	CELF3	CDK1
ICAM1	POLA2	CSF1	EREG		LRCH1	IL1B	DYNLT3	CCL2	CTBP2	FCF1	GTSE1	MYC	TOP2A	ARL4C	CENPA
HSP90AB1	BID	COTL1	C3AR1		ACKR1	BCL2A1	EIF1AX	CCND2	NCOR2	FBN2	SMC4	CAMK2N1	FABP7	MIR124-1HG	CENPE
JAK2	IGF1	LYST	GNA15		STK39	PPP1R15A	EIF2S2	CCNI	CTBP1	FKTN	SPC25	RGCC	GAPDH	DPYSL3	CENPF
IL12RB1	MNAT1	SARDH	CMKLR1		CCR10	ZC3H12A	EIF4G1	CD151	DVL3	SLC38A3	ZWINT	C11orf96	MAD2L1	NEUROD2	CHAF1B
CD40	MRE11	ETV1	PTGER4		XCR1	SOD2	EMP1	CD24	JAG2	PPP2R2B	PTTG1	SGK1	SGO1	CTD-2555A7.2	CKAP2
HCK	SPAST	NA	LIF		CXCR3	NR4A2	ERRFI1	CD44	DVL2	SCD5	LMNB1	INAFM1	UBE2C	STMN4	CKAP2L
MID1	FHL1	ENTPD1-AS1	IL15		GPR17	IL1A	FAM133B	CDKN1A	NUMBL	ZNF737	CDKN3	MAP1B	CDK1	SCRT1	CKAP5
ACOD1	RTF2	IFNG	NAMPT		GPR35	RELB	FSTL1	CEND1	MAML2	HNMT	RNASEH2A	MT1E	SMC2	RERE	CKS1B
CCL22	NCAPH2	KIR2DL4	OPRK1		CXCL1	TRAF1	GGH	CETN2	KAT2B	TNC	CCNB2	MT1G	PTTG1	CASC15	CKS2
CCL17	PIAS1	SIRPG	ITGB8		CXCL2	BTG2	GINM1	CIRBP	DLL4	SEPTIN7	CCNA2	TNC	C1QL1	SNAP25	CLSPN
MEFV	TIMP2	MIR155HG	PTAFR		CXCL3	DUSP1	GLO1	CKB	PSENEN	YWHAE	CENPU	ATP1B1	ZWINT	DAAM1	CTCF
STX4	CUL3	TBC1D4	ADM		HIF1A	MAP3K8	GPC1	CLU	DLL3	HMGCS1	NDC80	EFEMP1	BAALC	CAMK2N1	DLGAP5
CDC37	USP2	ITM2A	PLAUR		CXCL8	ETS2	HDAC2	COPS6	DVL1	COX18	KIFC1	RND3	TTYH1	HOXA13	DSCC1
CCL24	TUBG2	CXCL13	NFKB1		CXCR1	F3	HMGB1	COTL1	DLL1	RIMS1	TACC3	TTC9B	H2AX	LBH	DTL
CCL7	SPDL1	TNS3	INHBA		CXCR2	SDC4	HMGB3	CPM	LFNG	SPRY1	CCNB1	SLC2A3	CKS1B	DLX1	E2F8
CCL2	PSMA4	CLNK	OSM		CXCL10	EGR1	HMGN1	CSRP2	JAG1	PEMT	MELK	DCX	MIR9-1HG	KIRREL3	ECT2
CCL8	MYO16	LINC00299	TNFSF10		RHOA	IL6	HNRNPA0	CXCL14	MAML3	FAT3	HMGN2	NEAT1	TPX2	CSDC2	EXO1
CCL1	PARP3	ATP8B4	TNFSF15		LOX	TNF	HSPB1	CXXC5	HDAC1	GPLD1	SGO2	GSN	NME4	ARRDC3	FAM64A
HPX	CUL7	CREM	IFNGR2		CCL3L3	KDM6B	HSPH1	DCBLD2	HDAC2	PAQR8	CCDC34	BGN	ORC6	BEX5	FEN1
CYP27B1	OFD1	SAMSN1	ADGRE1		CXCL9	NFKB1	IFI6	DCTN2	NCSTN	SCN7A	SMC2	TRIB3	TMEM106C	NRXN3	G2E3
OAS3	YTHDC2	CD38	IL12B		MPL	LIF	INSIG1	DPYSL3	MFNG	SLC1A2	CDC20	TIMP3	RAB31	SOX11	GAS2L3
OAS2	TPR	WHRN	CSF1		ACKR4	PTX3	ITGB1	EEF1B2	RBPJL	SLCO1C1	RACGAP1	EMP1	H2AZ1	INSM1	GINS2
IFNG	MAP4	ID3	CXCL6		PF4	FOSL1	ITM2B	EIF3H		SPG11	ASF1B	ID4	PHF19	HOXC9	GMNN
GAPDH	RAD51	ICOS	TNFRSF9		PF4V1	NR4A1	JMJD1C	ELAVL3		FABP5	UHRF1	SERPING1	PIMREG	FTH1	GTSE1
TRIM38	FOXN3	ASB2	LYN		TREM2	JAG1	KDELR2	ENC1		DCAKD	CENPW	SYTL2	CENPU	CIRBP	HELLS
IL12B	ANAPC4	TOX2	ACVR2A		PPBP	CCL4	KIF21A	ENO1		CYP51A1	KIF2C	TAGLN	DEK	CHGB	HJURP
WNT5A	SDCCAG8	MIR155	LDLR		ACKR3	GCH1	KRTCAP2	FABP5		RFT1	CENPA	S100A1	MYBL2	SRRM4	HMGB2
CCL20	KIF1B	PTGIS	BDKRB1		REG1A	CCL2	LAPTM4A	FABP7		SSR3	FOXM1	PLAAT4	H2AZ2	GPD1	HMMR
ACTR3	FOXC1	HLA-DMA	HRH1		ROBO1	RCAN1	LBH	FAM200B		TMSB10	MYBL2	CHI3L1	IGFBP2	SP8	HN1
STAT1	CUL1	RGS2	F3		CCL1	DUSP2	LMO4	FAM213A		TMBIM1	CENPH	DKK3	ANP32B	MIAT	KIF11
KYNU	MTA3	GAPDH	BST2		CCL2	EHD1	LSM3	FDPS		GALNT16	CENPE	TPPP3	CCNA2	CDK5R1	KIF20B
SUMO1	CDK14	VCAM1	PTGIR		CCL3	IER2	MALAT1	FEZ2		LRRC20	CENPN	ID2	FOXM1	SFRP1	KIF23
STXBP3	PPP1R12A	KLRC4	CD55		CCL3L1	REL	MAPRE1	FIBP		RNF220	HJURP	SOX4	DUT	BTG1	KIF2C
TRIM62	RIOK2	MS4A6A	CALCRL		CCL4	CFLAR	MINOS1	FKBP1A		MOXD1	POC1A	CA12	LDHA	BCL11B	LBR
CD58	CDK17	APOBEC3G	CSF3		CCL5	RIPK2	MSMO1	FUNDC2		FBXW11	GGH	CCL2	GNG5	BHLHE22	MCM2
GBP3	CTDP1	CD200	GPR132		CCL7	NFKBIE	MT-ATP6	FXYD6		ALAD	CENPM	MSMO1	RPS2	RBFOX2	MCM4
GBP1	BCAT1	PRDM1	IL4R		CCL8	NR4A3	MT-CO1	GADD45A		RTF1	ASPM	IGFBP7	GMNN	GDAP1L1	MCM5
FASLG	LZTS1	SNAP47	NLRP3		CCL11	PHLDA1	MT-CO2	GADD45GIP1		DUSP6	H2AX	PLCG2	NUF2	NDN	MCM6
IRF6	WAPL	IL2RB	IL15RA		CCL13	IER5	MT-CO3	GAPDH		NT5DC3	CDCA3	DEPP1	RRM2	NEDD4L	MKI67
ARG1	INTS13	WARS	ADORA2B		CCL14	TNFSF9	MT-CYB	GFAP		RUSC1	MXD3	CXCL14	GINS2	RIPOR2	MLF1IP
TRIM25	TAF2	ITGAE	GCH1		CCL15	GEM	MT-ND2	GNAI2		NDUFAF7	CKS1B	NRP2	CENPK	KDM6B	MSH2
NMI	PKN2	ACP5	OLR1		CCL16	GADD45A	MT-ND4	GNPDA1		TRMT10B	RAD51AP1	ABCC3	CKS2	COL1A2	NASP
MT2A	MCM10	ID2	PTGER2		CCL17	CXCL10	MT-ND4L	GSTK1		SLC15A2	DHFR	PNRC1	DHFR	RASD2	NCAPD2
IRF1	CDK13	TNFRSF1B	CSF3R		CCL18	PLK2	MT-ND5	GSTP1		FPGT	TK1	NUPR1	MELK	SEZ6L2	NDC80
MED1	EML1	LAG3	MYC		CCL19	BHLHE40	MTDH	HDLBP		CARHSP1	CDCA5	NAMPT	CRNDE	CADPS	NEK2
CITED1	RHOA	SRGAP3	RELA		CCL20	EGR2	MYL12A	HEY1		TSEN34	EZH2	SOD2	GTSE1	SPOCK1	NUF2
IRF3	ROCK1	PTPN22	TNFAIP6		CCL21	SOCS3	NARS	HMOX1		TUBA1A	CKAP2L	SPOCD1	CCDC34	SCRT2	NUSAP1
IRF5	KIF2A	OASL	IL7R		CCL22	SLC2A6	NBEAL1	HN1		HS6ST1	DEK	RASD1	HNRNPA2B1	AKAP9	PCNA
BST2	PSME4	LAT2	IL18		CCL23	PTGER4	NDFIP2	HNRNPA1		ERLIN2	CDCA8	PLPPR1	MT-CYB	KLHL35	POLA1
ASS1	SIRT2	ARID5B	GABBR1		CCL24	DUSP5	NDUFA13	HNRNPF		ZMAT3	DTYMK	MT1F	TK1	NPTXR	POLD3
SHFL	PTPN3	GOLIM4	CD82		CCL25	SERPINB2	NDUFB1	HOPX		TUBB2B	PLK1	ANXA1	MT-CO2	NPPA	PRIM1
CCL25	FGF10	CLECL1	TNFSF9		CXCL6	NFIL3	NDUFB4	ID3		TMEM192	PCNA	FBXO32	CDKN3	DLX2	PSRC1
NR1H2	CLTCL1	PDE7B	NMUR1		CXCL11	SERPINE1	NPC2	IFITM3		CASQ1	UBE2S	ID1	CARHSP1	SOX4	RAD51
GCH1	ASNS	TNFSF4	IL2RB		CXCL5	TRIB1	NSA2	IGFBP3		TRIB2	AURKA	TRIM47	BCHE	VAMP2	RAD51AP1
TRIM21	CDC42	FUT8	TLR1		XCL1	TIPARP	PABPC1	IGFBP5		FAM177A1	NCAPG	C1R	PRC1	BEX2	RANGAP1
PPARG	TRIP13	GLDC	LPAR1		CX3CL1	RELA	PHF20L1	IMPDH2		WDFY3	H2AZ1	GJA1	C12orf75	GADD45G	RFC2
TRIM5	PRKACA	SNX9	IRAK2		CXCL12	BIRC2	PLCG2	ITM2C		C20orf194	KPNA2	CLDN11	CENPH	ARX	RPA2
TRIM22	ZFYVE26	NDFIP2	RIPK2		CXCR5	CXCL6	PPDPF	LAMA4		ARHGAP18	ORC6	BAMBI	GPM6B	H2AW	RRM1
OASL	UBE2D1	CHST12	MMP14		RBM15	LITAF	PRDX3	LAMTOR4		PCDH11X	FBXO5	NSG1	CENPW	NSG1	RRM2
SYNCRIP	SMC1A	CTSD	P2RX7		WNK1	TNFAIP6	PRKAR1A	LDHA		ST8SIA2	CKAP2	MBP	SVIP	RAB3A	SLBP
FLNB	HMMR	CCDC141	SLC11A2		SLC12A2	CD44	PRNP	LDHB		SKAP2	MND1	FTL	THY1	GRIP2	SMC4
CALCOCO2	CHFR	APOBEC3C	SELL		SLIT3	INHBA	PRRX1	LGALS1		KIF13B	H4C3	MT1X	COA1	MALAT1	TACC3
EPRS1	FBXW11	NAB1	P2RY2		XCL2	PLAU	PSMA2	LGALS3		ADORA2B	TROAP	ID3	PSIP1	ZNF536	TIPIN
STXBP1	NDE1	HNRNPLL	ABCA1		TFF2	MYC	PTK2	LGALS3BP		MAPT	CLSPN	FAM107A	HMGN3	SP9	TMPO
TLR4	MCM2	CD82	FFAR2		THPO	TNFRSF9	RAB14	LHFP		SMUG1	SPC24	GFAP	HMGN1	MYT1L	TOP2A
MYC	NLE1	FKBP1A-SDCBP2	PROK2		CCR2	SGK1	RALA	LRPAP1		LYN	DLGAP5	H2AC6	MT-CO1	SYT1	TPX2
CCL21	CLASP1	TNFAIP3	GNAI3		RNF113A	TNIP1	RCN2	LSM7		OLFM2	ESCO2	PTGDS	RHEB	BASP1	TTK
IRF4	TUBE1	PHEX	TACR1		CXCR4	NAMPT	RDX	LYPD1		ATP1B2	KIF15	CRYAB	SGO2	RND3	TUBB4B
TLR2	TIPIN	GFOD1	SLC7A1		ZC3H12A	FOSL2	RHOA	MANBAL		RHOJ	KIF22	PLP1	MT-CO3	MIR7-3HG	TYMS
CASP1	GTSE1	PAM	CDKN1A		DOCK8	PNRC1	RNF145	MARCKS		C1orf21	CKS2	OLFM2	NDC80	PLPPR3	UBE2C
ACTR2	WDR62	FKBP1A	CYBB		CCRL2	ID2	RPA3	MEA1		LINC00476	CDK6	NTM	SCD5	MAP1B	UBR7
PARP9	DLG1	ZFP36L1	TIMP1		SLIT2	CD69	RPL17	MRPL28		GNG5	ECT2	CD44	CENPA	ST18	UHRF1
RAB20	TUBA3D	KRT86	HBEGF		RIPOR2	IL7R	RPL21	MRPL36		TTC9	HMGB1	AQP4	ITGB3BP	CELF4	UNG
PML	MCM6	ACTN4	SCARF1		OXSR1	EFNA1	RPL22	MRPS10		DAB1	TMPO	MEG3	PRR11	NSG2	USP1
NLRC5	SPAG5	CBLB	EBI3			PHLDA2	RPL23	MTCH1		BCLAF3	KIF4A	APOD	SRI	MEG3	WDR76
IRF8	TOP2B	LSP1	NFKBIA			PFKFB3	RPL23A	NACA		SLC1A3	SHCBP1	ALDOC	TSC22D4	STMN2
TP53	PPP1R12B	FASLG	SRI			CCL5	RPL27	NCAN		NIPA2	KIF23	NTRK2	CENPM	DLX5
IFITM3	DYNC1I2	TYMP	SLC7A2			YRDC	RPL31	NDUFA6		ECHDC2	TUBB4B	FTH1	SPC25	NA
RPL13A	JADE1	TTYH3	CCL17			IFNGR2	RPL35A	NMRAL1		RBSN
XCL1	FGFR1	MIR4632	TLR3			SQSTM1	RPL36A	NT5C3B		ARRB1
XCL2	FAP	RNF19A	APLNR			BTG3	RPL37A	NTMT1		OGG1
SNCA	EDN1	APOBEC3F	OSMR			GADD45B	RPL38	NTPCR		SEMA5A
CAMK2D	PCM1	RBPJ	IL10RA			KYNU	RPL39	OCIAD2		DDX24
STAR	TP73	PTMS	PSEN1			G0S2	RPL41	PAFAH1B3		PREX1
GSN	CDC14A	HMOX1	GPR183			BTG1	RPS20	PAX6		PVR
CAMK2G	KIF22	BCL2L11	ATP2B1			MCL1	RPS21	PDCD6		CORO2B
NCAM1	DNM2	CD7	TNFRSF1B			VEGFA	RPS24	PDLIM4		PRKCA
CDC42EP2	CNOT4	TRPS1	BEST1			MAP2K3	RPS28	PEBP1		VHL
FCGR1A	HSP90AA1	RAB27A	GPC3			CDKN1A	RPS29	PFN2		POLH
VPS26B	RBL1	ARHGAP9	SCN1B			CCN1	S100A10	PGK1		IRGQ
GBP5	NDC80	SEMA4A	ACVR1B			TANK	SBDS	PHLDA1		LOC100996552
IFNGR2	CDC14B	RIN3	HPN			IFIT2	SBF2	PHLDA3		MACIR
ZYX	SMARCD3	NCF4	SEMA4D			IL18	SERP1	PKM		PDCD11
ADAMTS13	NFE2L1	TTC24	KLF6			TUBB2A	SKP1	PLA2G16		TRAPPC12
CXCL16	PIBF1	EPSTI1	CD48			IRF1	SLC20A1	PMVK		PLEKHJ1
JAK1	PDS5B	TRAF5	CXCR6			FOS	SMS	PNRC1		TRIP13
IL23R	CYLD	ATXN1	SLC1A2			OLR1	SNRPG	POLR2C		MARCKS
GBP2	ZNF324	FAM3C	GP1BA			RHOB	SNX3	POLR2J		SCFD1
GBP4	CHMP2B	INPP5F	TAPBP			AREG	SOX4	PRDX2		PLOD1
VCAM1	ZMPSTE24	SLA	RGS16			NINJ1	SPATS2L	PRSS23		HSDL1
CLDN1	ATRX	IFI16	SLAMF1			ZBTB10	SPCS2	PSME2		SLC18B1
PRKCD	SEH1L	CCND2	LCK			PLPP3	SPP1	PTPRZ1		WDR5B
OTOP1	ABCB1	MTHFD2	HIF1A			KLF4	SPRY2	PTRF		FUBP3
TLR3	ORC1	SLC2A8	AHR			CXCL11	STK17A	PTRHD1		EXO5
SLC30A8	CHMP5	PLPP1	NMI			SAT1	TAF13	PUF60		EMX1
STXBP4	ZW10	DGKH	RHOG			CSF1	TBCA	RAB13		GCSH
B2M	BAX	ZBED2	TPBG			GPR183	TCEA1	RAMP1		TMEM30A
TRIM68	PSMC5	NEDD9	NPFFR2			PMEPA1	TDG	RGS16		BACE1
DAPK3	AURKA	PTPN7	IFNAR1			PTPRE	TFPI2	RPL10		ROBO1
IRF2	CNOT3	IKZF3	ICOSLG			TLR2	TLE4	RPL19		SDHC
LGALS9	TPX2	CD70	RASGRP1			ACKR3	TMBIM6	RPL27A		EFNB1
PTAFR	NSFL1C	CD63	IFITM1			KLF10	TMED2	RPL7A		CST3
STX8	DYNLL1	GPD2	KCNJ2			MARCKS	TMEM50A	RPS12		ENOPH1
KIF5B	ANAPC5	GALM	LY6E			LAMB3	TOMM5	RPS19		SLITRK2
TRIM8	BIRC5	RALGDS	IL18R1			CEBPB	TSPAN3	RPS19BP1		ZNF384
AQP4	PCBP4	SEL1L3	IL10			TRIP10	UBE2N	RPS27L		DSCC1
CCL11	MAEA	P2RY10	KCNA3			F2RL1	VAMP3	RPS4Y1		ADGRG6
CCL19	TFAP4	CD84	HAS2			KLF9	VDAC1	RPS5		CACNB1
RAB43	ZNF268	APOBEC3D	DCBLD2			LDLR	VIMP	RPS9		EMC8
PARP14	KIF4A	IFI27L2	LAMP3			TGIF1	WDR45B	RPSA		OPHN1
PDE12	MAP3K20	IGFLR1	VIP			RNF19B	YBX1	S100A16		STRA13
PTPN2	ORC6	UBASH3B	CD70			DRAM1	YKT6	S100A6		FAM107A
CIITA	PSME1	TPI1	RGS1			B4GALT1	YWHAE	S100B		RHOBTB2
CDC42EP4	HAUS4	IFI6	SLC31A1			DNAJB4	YWHAQ	SAT1		TMEM223
CCL13	CLSPN	YARS	ADRM1			CSF2	YWHAZ	SAT2		RTN1
GBP6	CDC45	GGA2	KCNMB2			PDE4B	ZMAT2	SEC14L1		MOB3B
ACTG1	CDC6	BATF	SERPINE1			SNN		2021-09-09		MCC
SOCS3	CDC23	PDLIM7	MXD1			PLEK		SGCB		ARHGEF26
IFITM2	AAAS	ABCG1	AXL			STAT5A		SHMT2		EMX2
SOCS1	MSH2	PELI1	MEFV			DENND5A		SLC1A3		FASN
IRF7	PSMD5	ATP10D	PVR			CCND1		SMARCB1		F8A1
IFITM1	EFHC1	LINC00963	CCL24			DDX58		SMDT1		C6orf62
HLA-DRB1	CDC5L	BTG3	PDE4B			SPHK1		SNHG7		RAB3GAP1
EVL	SIRT1	AHI1	LCP2			CD80		SOD2		CTDSPL2
DAPK1	ABL1	UBE2L6	PDPN			TNFAIP8		SOX2		THOC7
HLA-DQA1	CDC7	OSBPL3	IRF7			CCNL1		SSR3		RNF213
CD47	PSMD8	PON2	MET			FUT4		STK25		C1QTNF3
MYO1C	CDC34	KIF20B	ATP2A2			CCRL2		STUB1		SLC9A3R1
FCGR1B	MISP	BST2	SLC31A2			SPSB1		SURF2		PI4KB
SIRPA	RANBP1	CLSTN3	FZD5			TSC22D1		TAF9		GSTM5
HLA-DRB5	KLHL22	LIMS1	ITGA5			B4GALT5		TAGLN2		MFSD4A
HLA-DRA	HIRA	PTPN11	SGMS2			SIK1		TBCB		BOLA3
AIF1	TTC28	GCNT1	MARCO			CLCF1		TERF2IP		STK19
HLA-C	FBXO7	CAMK1	CD14			NFE2L2		THY1		HOPX
HLA-E	SUN2	LY6E	EIF2AK2			FOSB		TIMP1		ARL2
TRIM31	MCM5	NA	ROS1			PER1		TKT		CBLB
HLA-G	TTLL12	PARP14	ATP2C1			NFAT5		TMEM160		GBF1
HLA-F	PDGFB	PHTF2	NDP			ATP2B1		TMSB4X		LOC100131691
RAB12	RBX1	GABARAPL1	BTG2			IL12B		TPGS2		APBB2
HLA-A	EP300	MTHFD1	MSR1			IL6ST		TPI1		DPY19L1
GBP7	PRMT5	ARL3	PTPRE			SLC16A6		TPT1		MGST3
UBD	POLE2	SSH1	RNF144B			ABCA1		TRAPPC1		RAB3GAP2
IRF9	PSMC6	SHFM1	PCDH7			HES1		TRIAP1		ABHD6
IFI30	CDKN3	PRKCH	SPHK1			BCL6		TRIP6		ZNF229
HLA-DPB1	PSMA3	PARK7	IL18RAP			IRS2		TTYH1		SELENOW
SLC26A6	VRK1	LIMK1	RTP4			SLC2A3		TUBB		MORF4L1
HLA-DPA1	PSMC1	JMJD4	RAF1			CEBPD		TUBB4B		NLGN3
HLA-DQB2	PSMB5	PLSCR1	CHST2			IL23A		TXN2		NGLY1
TRIM26	APEX1	MIR497HG	ITGB3			SMAD3		UBC		TBC1D13
HLA-B	PSMA6	VAMP5	KIF1B			TAP1		UCHL1		ISOC1
HLA-DQA2	PSME2	TFRC	SELE			MSC		UQCC2		FRMD3
IRGM	GINS1	TRAFD1	NOD2			IFIH1		UQCC3		DNAJC21
TDGF1	NINL	CD2BP2	C5AR1			IL15RA		UQCR10		PEX13
TRIM34	MYBL2	CTNNA1	EMP3			TNIP2		UROS		CDC42EP4
MRC1	BMP7	GBP4	CLEC5A			BCL3		VAMP5		MED11
CCL5	RAE1	PPM1G	TACR3			PANX1		VIM		MGLL
CCL23	TUBB1	IFI35	SLC4A4			FJX1		WDR1		UMPS
CCL16	PSMA7	MAPKAPK3	MEP1A			EDN1		ZCCHC17		LOC646471
CCL4	CDC25B	ZNF79	SELENOS			EIF1		ZCRB1		RAD1
CCL18	KIF3B	SPTAN1	LTA			BMP2		ZNF22		PRKAB2
CCL15	MAPRE1	EID1	PIK3R5			DUSP4				ARHGDIA
CCL4L2	E2F1	COQ10B	STAB1			PDLIM5				GPM6B
CCL3L3	CHMP4B	STARD4	IRF1			ICOSLG				HEBP1
CCL14	CEP76	CASP3	ICAM4			GFPT2				SDC3
RAB7B	CEP192	SKIV2L2	P2RX4			KLF2				ATP11C
CCL3	RBBP8	SUSD6	ABI1			TNC				RNASE4
	PSMD10	STAM	CX3CL1			SERPINB8				CACYBP
	POLA1	RHBDD2	SLC28A2			MXD1				GPC6
	XIAP	PKM								SOX1-OT
	STAG2	GMDS								ZBTB3
	NAA10	STAT3								ALKBH3
	EMD	TBL1XR1								DDR1
	CDK16	SCO2								GABRB1
	RGCC	PRDX5								MED18
	CENPT	DRAP1								TBC1D20
	PSMD7	GALNT2								PRKDC
	FBXO31	CALM3								FAM222B
	GSPT1	MIS18BP1								SLC25A29
	RBL2	VMP1								MTG2
	CCP110	PRKAR1A								NDUFB6
	RAB11A	OAS3								STK17A
	CEP152	SYNGR2								DPYSL5
	TRIM35	PSME2								ATF7
	FZD3	IL21R								SPARCL1
	NBN	MX1								STOM
	GML	ANXA5								ATP6V0C
	ARHGEF10	PSTPIP1								CCNYL1
	MCM4	ETNK1								DARS2
	ERCC2	MAPRE2								F3
	AKAP8	MAD2L2								PEA15
	AURKC	GTF2I								NTNG1
	CCNE1	NFAT5								MLC1
	CCNP	IRF2								SMIM12
	FSD1	ACSL4								PEG10
	FZR1	IRF9								LMO1
	TGFB1	GBP1								SCARA3
	NOP53	SLC4A5								SLC12A2
	LIG1	TBK1								CALM1
	PPP2R1A	MAP2K3								PTCH1
	CDK6	ARNT								SMARCA1
	CAV2	CTNNB1								ACBD5
	CASP2	RHOH								ZBTB24
	RPA3	SAMD9L								TMEM132B
	EZH2	FIBP								NRCAM
	CEP41	PFKP								HTRA1
	PSMA2	GATA3								TOM1
	CCNJ	GBP2								STIL
	LZTS2	PMF1								CD81
	FGF8	RFX5								LGALS3
	GBF1	NRBP1								GRIPAP1
	FBXL15	TET2
	BCCIP	DDX60
	SMC3	SP140
	CUL2	RNF31
	CCNY	PMF1-BGLAP
	UBE2S	MCL1
	PSMD3	C17orf62
	RAD51C	LSM2
	TUBD1	GSTO1
	KPNB1	AIP
	RPS6KB1	PSMA5
	CDK5RAP3	LDHA
	RECQL5	EWSR1
	NUP88	OS9
	PSMD11	ARPC1B
	DUSP3	CAT
	YWHAE	ICAM3
	SLC9A3R1	ANKRD10
	UNC119	ZMYM5
	PHOX2B	CAPZA2
	NCAPG	NAPA
	ZPR1	SNX17
	CCND1	NUDT5
	ANAPC15	SRI
	CEP164	PPM1M
	PSMD9	CTSB
	FOXM1	CALCOCO2
	CDKN1B	BLOC1S2
	CNOT2	DCAF11
	RAB35	NASP
	FBXO5	CSNK2B
	MCM3	LY6G5B
	E2F3
	GMNN
	HECA
	CCND3
	CUL9
	TTK
	CEP72
	TENT4A
	KIF20A
	IK
	CNOT6
	CCNG1
	SKP1
	PPP2CA
	MACROH2A1
	PDGFRB
	SMC4
	BCL6
	CEP70
	TFDP2
	HES1
	ECT2
	HYAL1
	RPL24
	KLHL18
	NEK11
	EIF4G1
	NEK4
	RTKN
	TTL
	IL1A
	CENPA
	ACVR1
	PSMD14
	SPTBN1
	POLE4
	CHMP3
	ORC2
	ORC4
	ATF2
	ARID3A
	ALMS1
	WRAP73
	PHF13
	RHOU
	ARHGEF2
	MAD2L2
	MIIP
	GADD45A
	CDK18
	CDC20
	SYF2
	STMN1
	NEK2
	NSL1
	CENPF
	RPA2
	STAG1
	KIF14
	MYB
	DCLRE1B
	PKD2
	CCNI
	CCND2
	PTPA
	CNTRL
	NEK6
	PPP6C
	VPS4B
	NEK9
	ESRRB
	DNMT3A
	SLF2
	MASTL
	TEX14
	NCAPH
	RNF2
	NAA50
	KIF18A
	KHDRBS1
	PDS5A
	GPSM2
	ECD
	ZWINT
	CIT
	CDKN2C
	CENPK
	CDK2
	TUBA1B
	STIL
	CKS2
	OBSL1
	EDN3
	STAMBP
	USP22
	BTN2A2
	MAD2L1BP
	CDKN1A
	SOX4
	EREG
	CNOT1
	KIF25
	SEPTIN6
	BMP4
	MSTO1
	PSMF1
	MCM8
	MAX
	CEP250
	PSMB2
	XRCC3
	TUBGCP3
	PCID2
	PRMT1
	SBDS
	BECN1
	DLGAP5
	HSPA2
	NUP214
	YEATS4
	PIN1
	FBXL12
	PKMYT1
	AKAP9
	SEM1
	GNAI1
	PPAT
	TUBGCP6
	RFPL1
	PSMG2
	INO80
	KNSTRN
	ARPP19
	PSMA1
	E2F8
	CDKN2D
	AJUBA
	FOXA1
	CDKN1C
	SGO1
	MAU2
	KCNA5
	CDC16
	STK33
	TUBGCP2
	CEP85
	CHMP2A
	CLIP1
	LATS1
	CHMP1A
	HAUS8
	TUBG1
	PSME3
	TOP2A
	USP29
	THAP1
	RAN
	RPA1
	ANKRD17
	VPS4A
	PCNA
	NES
	NASP
	MYH10
	CCNA1
	SLF1
	BTG1
	MEN1
	CCNB1
	CDK7
	MEIS2
	PSRC1
	ROCK2
	LPIN1
	CDC73
	CCNH
	USP26
	CDCA8
	APC
	ANXA1
	CCNJL
	TAOK3
	RINT1
	ORC3
	CDK4
	ESPL1
	ACVR1B
	MDM2
	FBXL8
	USP37
	USP44
	APPL2
	NEK3
	RNASEH2B
	CKAP2
	BORA
	SPRY2
	NUDT15
	SETDB2
	GPNMB
	HUS1
	ODF2
	SMC2
	CDK5RAP2
	PSMB7
	DSCC1
	MYC
	DMRT1
	DCTN3
	TMEM8B
	RPS6
	TMEM14B
	TUBB2A
	RIPK1
	TUBB2B
	MDC1
	NUMA1
	SDCBP
	BTG4
	RDX
	NUSAP1
	KIF23
	HAUS2
	TUBGCP4
	PNPT1
	ACTR1A
	KIF11
	TACC2
	ARL3
	CEP55
	KIF20B
	DNA2
	CDK15
	HECW2
	USP8
	TMOD3
	PRDM5
	CCNG2
	CNOT6L
	CENPE
	EGF
	PPP3CA
	PHLDA1
	NEDD1
	ASCL1
	NABP2
	BRCA2
	RB1
	CUL4A
	USP3
	BBS4
	PML
	CYP1A1
	TICRR
	IQGAP1
	KATNB1
	TOM1L1
	CLTC
	TP53
	CSNK1D
	ANAPC11
	TBCD
	RPTOR
	CEP131
	BRD4
	APP
	AKT1
	CARM1
	TM4SF5
	PSMB6
	PLK4
	KIF2C
	PSMA5
	NUF2
	PRCC
	ENSA
	POGZ
	DTL
	JTB
	INTS3
	ARF1
	WNT9A
	RHOB
	EML4
	CALM2
	ANKRD53
	DIS3L2
	FANCD2
	CTDSP1
	CNOT9
	DYNC1LI1
	CTDSPL
	UBA3
	CENPC
	CCNA2
	SKP2
	PLK2
	RASA1
	FBXL17
	BOD1
	PRIM2
	PHIP
	DYNLT1
	EGFR
	CDCA5
	MEPCE
	NCAPG2
	CCNB3
	MCPH1
	CETN2
	CHMP7
	TACC1
	HAUS6
	CDKN2B
	CDKN2A
	CEP78
	POLE3
	NACC2
	MKI67
	TNKS1BP1
	NPAT
	ATM
	KAT14
	INCENP
	CHEK1
	DSN1
	TAOK2
	HMGA2
	ITGB1
	LATS2
	RAD9B
	EIF4E
	NEK7
	EPS8
	NCAPD3
	DRD3
	ADAM17
	CENPJ
	CACUL1
	TUBA3E
	HAUS1
	SPC25
	TRIM36
	GJA1
	CCNO
	RAD17
	CENPH
	ANAPC1
	HNRNPU
	PRKCA
	CCSAP
	BUB3
	PSMA8
	BTG3
	XPC
	SKA1
	EME1
	RHOC
	CNOT8
	TTN
	KDM8
	LSM11
	USP16
	BACH1
	FBXO43
	NSMCE2
	BUB1B
	CCNB2
	APPL1
	CUL4B
	CDC25C
	MITD1
	CNOT11
	NPM2
	FBXW5
	SON
	DONSON
	PSMD4
	PSMB4
	NAE1
	PCNT
	PRMT2
	BRSK1
	TAOK1
	LMNA
	MRNIP
	PSMC2
	SRSF2
	DBF4B
	RACGAP1
	RPL26
	CCNF
	LRP5
	TAL1
	BRINP3
	ERCC3
	ABRAXAS1
	AZI2
	SGO2
	CLASP2
	SPICE1
	PSMD6
	TOPBP1
	SPDYA
	KIF15
	TPRA1
	SENP2
	PBRM1
	TASOR
	CDC25A
	SPRY1
	POC1A
	MAD2L1
	MAP9
	ANAPC10
	NIPBL
	TERT
	PTTG1
	CHMP4C
	RAD21
	ORC5
	CDK5
	GEM
	DYNLT3
	VCP
	MELK
	SUGT1
	REEP3
	SKA3
	DDIAS
	DACT1
	ABRAXAS2
	GFI1B
	STOX1
	E2F7
	PSMC3
	CEP57
	ZFYVE19
	BRD7
	BTRC
	NOLC1
	CUL5
	ANAPC16
	TAF10
	WEE1
	MCM7
	NDEL1
	PLK1
	SMAD3
	GOLGA2
	IGF2
	RRM1
	CDT1
	TUBA1A
	TUBA1C
	TTYH1
	DAPK3
	KIFC2
	CDK2AP2
	MIS12
	E4F1
	DDB1
	CTNNB1
	PBK
	RFWD3
	REEP4
	CHTF8
	E2F6
	MECP2
	AFAP1L2
	RGS14
	CRADD
	SIN3A
	CCDC8
	BUB1
	AVEN
	WNT10B
	YWHAG
	CNTROB
	UBE2E1
	USP47
	PDCD6IP
	CDK1
	SETMAR
	PPM1D
	TRIAP1
	DCDC1
	PKIA
	INSR
	TADA3
	BCL2L1
	PLRG1
	BCL2
	RRM2
	PTEN
	KLF11
	NME6
	MTBP
	ID4
	HINFP
	RAD9A
	MUS81
	CFL1
	OVOL1
	PHF8
	CKS1B
	TUBB8B
	TNKS
	ZNRD2
	SNX33
	PSMD1
	STAT5B
	ZWILCH
	ANGEL2
	BRSK2
	HRAS
	CEP135
	BTC
	UBE2C
	VCPIP1
	PSMD2
	DCTN2
	CTDSP2
	CKAP5
	CCNE2
	BANF1
	PPP2R2D
	TOM1L2
	AURKAIP1
	SFN
	CTDNEP1
	TUBB6
	SSNA1
	CHMP6
	FOXG1
	SPHK1
	ATAD5
	ANAPC2
	CDC26
	CRLF3
	RMDN1
	TYMS
	ANKLE2
	POLE
	CETN1
	RPRM
	PIDD1
	HASPIN
	SH2B1
	GEN1
	MCMDC2
	TUBAL3
	CTC1
	SNX18
	AURKB
	RRS1
	RCC2
	GADD45GIP1
	PTPN11
	RCC1
	MEIOC
	GAS1
	SCRIB
	SETD2
	LSM10
	NEUROG1
	RAD51B
	UBE2E2
	FBXL6
	CEP97
	EPGN
	PLCB1
	SKA2
	CEP63
	CNOT10
	TFDP3
	FBXL7
	EFHC2
	CHEK2
	TUBA8
	IQGAP3
	KNTC1
	FOXO4
	CIB1
	RPS27L
	HSF1
	CDK10
	MUC1
	L3MBTL1
	PSMD13
	PBX1
	ZFP36L1
	MYBL1
	DRG1
	KLHDC8B
	PTCH1
	PLK5
	KIF18B
	SAPCD2
	MAGI2
	SIRT7
	EIF4EBP1
	DCUN1D3
	TUBB4B
	ASAH2
	HUS1B
	TOGARAM2
	TUBB
	ANAPC7
	XRCC2
	FLNA
	DYNC1H1
	PSMD12
	KANK2
	BLM
	ZNF655
	FBXL22
	HTT
	EME2
	TUBA3C
	PRIM1
	SFI1
	TFDP1
	PIM3
	WDHD1
	MDM4
	CALM1
	CEP290
	TOGARAM1
	ZNF830
	CNOT7
	CHAMP1
	GJC2
	SMC5
	PRC1
	MIR16-2
	MIR26A1
	MIR133B
	MIR30C2
	CENPW
	RPA4
	GIGYF2
	PSMB8
	HSPA1B
	HSPA1A
	AIF1
	PPP1R10
	TRIM39
	DCTN1
	MZT1
	CCNI2
	PSMB10
	E2F4
	CNEP1R1
	LCMT1
	TRIM71
	MIR193A
	MIR515-2
	MIR515-1
	MIR138-2
	MIR222
	MIR590
	MIR495
	MIR15B
	MIR26A2
	MIR221
	MIR138-1
	MIR519D
	MIR134
	MIR16-1
	MIR362
	MAP10
	NUP62
	CEP43
	HAUS7
	SRA1
	PPP1CB
	CSNK1E
	WEE2
	HAUS3
	PPME1
	PHB2
	UBXN2B
	DDX3X
	CDC14C
	PPP2R2A
	PSMB11
	USP17L2
	KIF4B
	DHFR
	MCIDAS
	KIFC1
	PSMB9
	TUBA4B
	CDK11B
	HAUS5
	PTTG2
	CDK3
	PRKDC
	PINX1
	CHMP4A
	INS
	CHMP1B
	RTEL1
	AC008575.1
	BUB1B-PAK6
	TUBB8
	AC006030.1
	AC074143.1
	AC011530.1
	AATF
	TUBGCP5
	TADA2A
	PSMB3
	MIR15A
	MIR29B1
	MIR214
	MIR133A1
	MIR29A
	MIR19B2
	MIR195
	MIR21
	MIR137
	MIR29B2
	MIR29C
	MIR19B1
	MIR133A2
	MIR451A
	TBCE
	AL358472.7
	AC087721.2
