## Supplementary Table 7 for "Temporal multi-modal single-cell analyses reveal dynamic interactions of CAR-T cells with glioblastoma and targeting of antigen-negative neoplastic cells"

### Sheet: Sheet1
Target	Rep1 fold-change	Rep2 fold-change
ADIPOQ	2.05244	2.55363
AGER	1.69599	3.75495
ANG	1.41332	1.4833
ANGPT1	2.29734	3.51904
ANGPT2	2.34501	1.74348
APOA1	1.29881	1.00334
BAFF	2.76627	7.81279
BDNF	2.06	4.39467
BSG	3.47485	3.33564
C5	2.6434	7.56028
CCL17	0.907595	1.95946
CCL19	2.51446	4.35535
CCL2	0.913109	1.05641
CCL20	9.97414	15.5825
CCL3/CCL4	22.831	48.8706
CCL5	5.26975	3.41889
CCL7	12.6372	36.2041
CD14	2.11536	3.96443
CD30	2.32328	3.73341
CD40L	2.15919	2.65535
CFD	1.17189	1.18919
CHI3L1	0.848137	1.09678
CRP	3.38857	2.83864
CSF1	4.24904	4.61075
CSF2	7.82632	25.7885
CSF3	10.152	9.69504
CST3	0.720252	1.33784
CXCL1	12.2379	11.6045
CXCL10	0.791759	1.02737
CXCL11	28.3852	37.3237
CXCL12	1.85661	2.54554
CXCL5	12.9313	15.5362
CXCL8	1.06357	1.30376
CXCL9	4.78958	15.8742
DKK1	1.7648	2.53738
DPP4	1.73822	3.35439
EGF	1.73015	1.89624
ENG	1.32505	1.94014
FASLG	3.72899	6.09865
FGF19	1.45997	2.08354
FGF2	2.94273	4.31818
FGF7	1.50088	3.10695
FLT3LG	2.84969	6.54399
GC	1.12884	1.88012
GDF15	1.01871	1.15506
GH	1.8966	4.04365
HAVCR2	1.59842	4.29005
HGF	3.3011	4.57365
ICAM1	3.56	5.41433
IFNG	8.57618	26.3729
IGFBP2	0.964579	1.15003
IGFBP3	1.73869	3.14868
IL10	2.63248	2.19575
IL11	1.68613	2.45705
IL12B	1.66751	3.23222
IL13	3.63879	14.9062
IL15	2.20547	5.49767
IL16	1.63005	3.4853
IL17A	1.67917	2.50582
IL18BP	1.50535	2.62673
IL19	3.12172	2.23013
IL1A	2.06109	6.29398
IL1B	1.83351	3.03336
IL1RL1	1.25694	1.47591
IL1RN	6.74546	12.7477
IL2	11.7669	14.4815
IL22	2.58338	2.50456
IL23	1.944	2.55194
IL24	1.68973	1.77986
IL27	1.48227	2.40898
IL3	12.1275	17.9021
IL31	1.51839	3.40944
IL32	1.35349	4.19519
IL33	2.43769	6.12364
IL34	1.64049	4.01887
IL4	3.02779	2.44068
IL5	6.38011	10
IL6	9.95408	16.0013
KLK3	1.65233	2.39338
LCN2	1.26388	1.16682
LEP	3.2891	2.06676
LIF	9.85802	8.11381
MIF	1.84203	2.54072
MMP9	2.14806	6.09009
MPO	3.6435	15.672
PDGFA	0.738863	0.600877
PDGFB	0.898799	2.25579
PECAM1	0.987866	2.45337
PF4	1.63564	7.56027
PLAUR	4.57944	7.74407
PTX3	3.90081	5.72048
RBP4	1.07408	0.985201
RETN	1.6742	2.42249
RLN2	1.35097	1.79101
SERPINE1	1.22778	2.79695
SHBG	2.39925	1.69642
SPP1	1.29741	0.929414
TDGF1	1.81559	3.44404
TFF3	1.30221	2.99353
TFRC	1.7325	3.88412
TGFA	1.90215	5.15668
THBS1	2.47324	2.4028
TNF	5.68699	12.6556
VCAM1	1.64129	2.05135
VEGFA	1.08849	1.02891
